# Thermal conditioning of quail embryos has transgenerational and reversible long-term effects

**DOI:** 10.1101/2023.02.02.526800

**Authors:** Anaïs Vitorino Carvalho, Christelle Hennequet-Antier, Romuald Rouger, Joël Delaveau, Thierry Bordeau, Sabine Crochet, Nathalie Couroussé, Frederique Pitel, Anne Collin, Vincent Coustham

## Abstract

In the current context of global warming, thermal manipulation of avian embryos has received increasing attention as a strategy to promote heat tolerance in avian species by simply increasing the egg incubation temperature. However, because of their likely epigenetic origin, thermal manipulation effects may last more than one generation with consequences for the poultry industry. We found that thermal manipulation repeated during 4 generations had an effect on hatchability, body weight, and weight of eggs laid in Japanese quails, with some effects increasing in importance over generations. Moreover, we show that the effects on body weight and egg weight can be transmitted transgenerationally, suggesting non-genetic inheritance mechanisms. This hypothesis is reinforced by the observed reversion of the effect on growth after five unexposed generations. Interestingly, we demonstrate a non-transgenerational effect of thermal manipulation on heat tolerance few days after hatch. In conclusion, our multigenerational study suggests a quantitative, transgenerational and reversible effect of thermal manipulation.
