## Supplementary Tables for "Thermal conditioning of quail embryos has transgenerational and reversible long-term effects"

### Sheet: Supplementary Table 1
	Analysis	Statistical test		Variables (names and sample sizes)
			Time	G1	G2	G3	G4	G5	G6	G7
Incubation parameters (embryonic death, external pipping, dead-in-shell, hatched eggs)	multig.	chi2	-	C1(422)/TM1(427)	C2(400)/TM2(471)	C3(167)/TM3(213)	C4(136)/TM4(177)	-	-	-
	interg.			-	-	C3(167)/TM2C1(163)/TM3(213)	-	-	-	-
	transg.			-	-	-	C4(136)/TM2C2(174)/TM4(177)	C5(124)/TM2C3(202)	C6(77)/TM2C4(43)	C7(132)/TM2C5(115)
Rearing Mortality	multig.	chi2	-	C1(215)/TM1(203)	C2(256)/TM2(231)	C3(114)/TM3(85)	C4(100)/TM4(103)	-	-	-
	interg.			-	-	C3(114)/TM2C1(115)/TM3(85)	-	-	-	-
	transg.			-	-	-	C4(100)/TM2C2(124)/TM4(103)	C5(77)/TM2C3(136)	C6(40)/TM2C4(27)	C7(81)/TM2C5(66)
Sex ratio	multig.	chi2	-	C1(196)/TM1(176)	C2(244)/TM2(220)	C3(98)/TM3(68)	C4(58)/TM4(72)	-	-	-
	interg.			-	-	C3(98)/TM2C1(92)/TM3(68)	-	-	-	-
	transg.			-	-	-	C4(58)/TM2C2(82)/TM4(72)	C5(63)/TM2C3(110)	C6(31)/TM2C4(22)	C7(66)/TM2C5(53)
Weight	multig.	lm: sex*treat	D1/D28 or D31	1.C1(108)/1.TM1(102)/2.C1(88)/2.TM1(76)	1.C2(122)/1.TM2(111)/2.C2(119)/2.TM2(106)	1.C3(52)/1.TM3(39)/2.C3(45)/2.TM3(27)	1.C4(32)/1.TM4(36)/2.C4(26)/2.TM4(36)	-	-	-
			D35	1.C1(22)/1.TM1(22)/2.C1(22)/2.TM1(22)	1.C2(18)/1.TM2(19)/2.C2(17)/2.TM2(18)	1.C3(10)/1.TM3(9)/2.C3(10)/2.TM3(9)	1.C4(13)/1.TM4(14)/2.C4(11)/2.TM4(13)
	interg.		D1/D28		-	1.C3(52)/1.TM2C1(48)/1.TM3(39)/2.C3(45)/2.TM2C1(41)/2.TM3(27)	-	-	-	-
			D35	-		1.C3(10)/1.TM2C1(10)/1.TM3(9)/2.C3(10)/2.TM2C1(9)/2.TM3(9)
	transg.		D1/D28	-	-	-	1.C4(32)/1.TM2C2(43)/1.TM4(36)/2.C4(26)/2.TM2C2(39)/2.TM4(36)	1. C5(31)/1.TM2C3(51)/2.C5(31)/2.TM2C3(57)	1. C6(15)/1.TM2C4(10)/2.C6(16)/2.TM2C4(12)	1. C(32)/1.TM2C5(27)/2.C7(34)/2.TM2C4(26)
			D35				1.C4(13)/1.TM2C2(11)/1.TM4(14)/2.C4(11)/2.TM2C2(12)/2.TM4(13)
Blood analysis at D35	multig.	lm: sex*treat	-	ND	ND	ND	1.C4(5)/1.TM4(6)/2.C4(8)/2.TM4(7)	ND	ND	ND
	transg.						1.C4(5)/1.TM2C2(5)/1.TM4(6)/2.C4(8)/2.TM2C2(7)/2.TM4(7)
Int. Temperature at D35	multig.	lm: sex*treat	-	1.C1(11)/1.TM1(14)/2.C1(13)/2.TM1(16)	1.C2(13)/1.TM2(13)/2.C2(12)/2.TM2(14)	1.C3(10)/1.TM3(9)/2.C3(10)/2.TM3(10)	1.C4(5)/1.TM4(6)/2.C4(8)/2.TM4(8)	-	-	-
	interg.			-	-	1.C3(10)/1.TM2C1(10)/1.TM3(9)/2.C3(10)/2.TM2C1(10)/2.TM3(10)	-	-	-	-
	transg.			-	-	-	1.C4(5)/1.TM2C2(6)/1.TM4(6)/2.C4(8)/2.TM2C2(8)/2.TM4(8)	ND	ND	ND
Laying parameters during the first 65 laying days	multig.	lm: treat	-	2.C1(37)/2.TM1(41)	2.C2(23)/2.TM2(47)	2.C3(17)/2.TM3(17)	2.C4(10)/2.TM4(9)	-	-	-
	interg.			-	-	2.C3(17)/2.TM2C1(18)/2.TM3(17)	-	-	-	-
	transg.			-	-	-	2.C4(10)/2.TM2C2(13)/2.TM4(9)	C5(7)/TM2C3(6)	ND	C7(38)/TM2C5(26)
Laid egg weight	multig.	lm: treat	-	C1(443)/TM1(513)	C2(214)/TM2(411)	C3(140)/TM3(186)	C4(65)/TM4(74)	-	-	-
	interg.			-	-	C3(140)/TM2C1(185)/TM3(186)	-	-	-	-
	transg.			-	-	-	C4(65)/TM2C2(52)/TM4(74)	C5(83)/TM2C3(102)	C6(149)/TM2C4(129)	C7(394)/TM2C5(280)

### Sheet: Supplementary Table 2
a. incubation results
	G1			G2			G3			G4
Embryonic treatment	C1	TM1	p-value	C2	TM2	p-value	C3	TM3	p-value	C4	TM4	p-value
Embryonic death I14	53	65	0.306	48	72	0.192	34	36	0.465	22	39	0.249
External pipping	15	20	0.512	3	38	<0.001	5	29	<0.001	4	11	0.281
Dead-in-shell	45	58	0.231	30	62	0.009	8	53	<0.001	3	14	0.05
Hatched eggs	309	284	0.039	319	299	<0.001	114	85	<0.001	107	113	0.006
b. sex ratio
	G1			G2			G3			G4
Embryonic treatment	C1	TM1	p-value	C2	TM2	p-value	C3	TM3	p-value	C4	TM4	p-value
Females	88	76	0.819	122	108	0.918	46	28	0.564	26	36	0.681
Males	108	100		122	112		52	40		32	36
c. post-hatch mortality
	G1			G2			G3			G4
Embryonic treatment	C1	TM1	p-value	C2	TM2	p-value	C3	TM3	p-value	C4	TM4	p-value
Mortality between D1 and D28	83	67	0.468	43	36	0.852	12	15	0.21	39	28	0.1
Total of individuals	215	203		256	231		114	85		100	103
d. post-hatch weight
	G1			G2			G3			G4
	Sex	Treat.	Sex*Treat.	Sex	Treat.	Sex*Treat.	Sex	Treat.	Sex*Treat.	Sex	Treat.	Sex*Treat.
D1	0.338	0.013	0.174	0.208	0.839	0.246	0.851	0.884	0.932	0.053	<0.001	0.403
D28	ND			<0.001	<0.001	0.601	<0.001	<0.001	0.294	<0.001	<0.001	0.603
D31	<0.001	0.001	0.089	ND			ND			ND
D35	<0.001	0.395	0.635	<0.001	0.847	0.087	0.278	<0.001	0.197	0.059	0.006	0.478
e. body temperature
	G1			G2			G3			G4
	Sex	Treat.	Sex*Treat.	Sex	Treat.	Sex*Treat.	Sex	Treat.	Sex*Treat.	Sex	Treat.	Sex*Treat.
D35	0.439	0.486	0.793	0.479	0.057	0.658	0.607	0.107	0.687	0.363	0.278	0.338
f. layed eggs parameters
	G1	G2	G3	G4
	p-value	p-value	p-value	p-value
Total eggs	0.889	0.538	0.208	0.645
Egg weight	0.025	0.008	<0.001	<0.001
Fertility	0.478	<0.001	0.536	0.252

### Sheet: Supplementary Table 3
a. incubation results
	G3
Embryonic treatment	C3	TM2C1	TM3	p-value
Embryonic death I14	34	20	36	0.14
External pipping	5 a	3 a	29 b	<0.001
Dead-in-shell	8 a	15 a	53 b	<0.001
Hatched eggs	114 a	115 a	85 b	<0.001
b. sex ratio
	G3
Embryonic treatment	C3	TM2C1	TM3	p-value
Females	46	44	28	0.674
Males	52	48	40
c. post-hatch mortality
	G3
Embryonic treatment	C3	TM2C1	TM3	p-value
Mortality between D1 and D28	12	18	15	0.321
Total of individuals	114	115	85
d. post-hatch weight
	G3
	Sex	Treat.	Sex*Treat.
D1	0.898	<0.001	0.897
D28	<0.001	<0.001	0.193
D35	0.177	<0.001	0.376
e. body temperature
	G3
	Sex	Treat.	Sex*Treat.
Temperature	0.304	0.19	0.752
f. layed eggs parameters
	G3
	p-value
Total eggs	0.537
Egg weight	<0.001
Fertility	0.424

### Sheet: Supplementary Table 4
a. incubation results
	G4
Embryonic treatment	C4	TM2C2	TM4	p-value
Embryonic death I14	22	23	39	0.085
External pipping	4	6	11	0.288
Dead-in-shell	3	11	14	0.091
Hatched eggs	107 a	134 a	113 b	0.003
b. sex ratio
	G4
Embryonic treatment	C4	TM2C2	TM4	p-value
Females	26	39	36	0.842
Males	32	43	36
c. post-hatch mortality
	G4
Embryonic treatment	C4	TM2C2	TM4	p-value
Mortality between D1 and D28	39	42	28	0.2
Total of individuals	100	124	103
d. post-hatch weight
	G4
	Sex	Treat.	Sex*Treat.
D1	0.2	<0.001	0.368
D28	<0.001	<0.001	0.5209
D35	0.007	0.005	0.625
e. body temperature
	G4
	Sex	Treat.	Sex*Treat.
Temperature	0.116	0.275	0.479
f. layed eggs parameters
	G4
	p-value
Total eggs	0.843
Egg weight	<0.001
Fertility	0.244

### Sheet: Supplementary Table 5
		multig. analysis			transg. Analysis
		Sex	TM	Sex x TM	Sex	TM	Sex x TM
Blood parameters	pH	0.165	0.1	0.216	0.197	0.171	0.352
	pCO2 (mmHg)	0.754	0.297	0.751	0.982	0.563	0.838
	pO2 (mmHg)	0.4044	0.883	0.313	0.467	0.965	0.555
	O2sat (%)	0.489	0.561	0.796	0.354	0.702	0.957
	TCO2 (mM)	0.336	0.569	0.184	0.28	0.621	0.455
	Hct (%)	0.248	0.848	0.777	0.115	0.897	0.95
	tHb (g/dL)	0.253	0.864	0.775	0.115	0.908	0.948
	Na+ (mM)	0.287	0.892	0.775	0.151	0.947	0.929
	K+ (mM)	0.204	0.79	0.763	0.237	0.948	0.854
	iCa (mM)	0.238	0.625	0.923	0.239	0.817	0.857
	HCO3- (mM)	0.311	0.537	0.169	0.267	0.589	0.431
	Beb (mM)	0.208	0.287	0.146	0.196	0.406	0.359
	Beecf (mM)	0.356	0.26	0.242	0.302	0.422	0.535

### Sheet: Supplementary Table 6
a. incubation results
	G5			G6			G7
Embryonic treatment	C5	TM2C3	p-value	C6	TM2C4	p-value	C7	TM2C5	p-value
Embryonic death I14	25	36	0.704	13	8	1	20	13	0.484
External pipping	6	5	0.406	7	2	0.6	5	8	0.408
Dead-in-shell	14	18	0.61	9	4	0.922	8	14	0.144
Hatched eggs	79	143	0.227	48	29	0.718	99	80	0.417
b. sex ratio
	G5			G6			G7
Embryonic treatment	C5	TM2C3	p-value	C6	TM2C4	p-value	C7	TM2C5	p-value
Females	32	59	0.839	16	12	1	34	26	0.934
Males	31	51		15	10		32	27
c. post-hatch mortality
	G5			G6			G7
Embryonic treatment	C5	TM2C3	p-value	C6	TM2C4	p-value	C7	TM2C5	p-value
Mortality between D1 and D28	14	23	0.9626	9	5	0.93	15	13	1
Total of individuals	77	136		40	27		81	66
d. post-hatch weight
	G5			G6			G7
	Sex	Treat.	Sex*Treat.	Sex	Treat.	Sex*Treat.	Sex	Treat.	Sex*Treat.
D1	0.4	0.03	0.365	0.11	<0.001	0.363	0.914	<0.001	0.098
D28	<0.001	<0.001	0.4317	0.056	0.027	0.197	<0.001	0.852	0.715
D35	<0.001	<0.001	0.18	<0.001	0.007	0.354	<0.001	0.06	0.694
f. layed eggs parameters
	G5	G6	G7
	p-value	p-value	p-value
Total eggs	0.648	ND	0.372
Egg weight	<0.001	<0.001	<0.001
Fertility	0.759	1	ND
